# Postmortem tissue biomarkers of menopausal transition

**DOI:** 10.1101/2024.06.20.599941

**Authors:** Maria Tickerhoof, Heining Cham, Anaya Ger, Sonola Burrja, Pavan Auluck, Peter J. Schmidt, Stefano Marenco, Marija Kundakovic

**Author notes:** Correspondence should be addressed to M.K.

## Abstract

The menopausal transition (MT) is associated with an increased risk for many disorders including neurological and mental disorders. Brain imaging studies in living humans show changes in brain metabolism and structure that may contribute to the MT-associated brain disease risk. Although deficits in ovarian hormones have been implicated, cellular and molecular studies of the brain undergoing MT are currently lacking, mostly due to a difficulty in studying MT in postmortem human brain. To enable this research, we explored 39 candidate biomarkers for menopausal status in 42 pre-, peri-, and post-menopausal subjects across three postmortem tissues: blood, the hypothalamus, and pituitary gland. We identified thirteen significant and seven strongest menopausal biomarkers across the three tissues. Using these biomarkers, we generated multi-tissue and tissue-specific composite measures that allow the postmortem identification of the menopausal status across different age ranges, including the “perimenopausal”, 45-55-year-old group. Our findings enable the study of cellular and molecular mechanisms underlying increased neuropsychiatric risk during the MT, opening the path for hormone status-informed, precision medicine approach in women’s mental health.
