## Supplementary Table 1 for "Postmortem tissue biomarkers of menopausal transition"

### Sheet: All samples
ID	Age	Component score	Composite classification	Blood AMH	AMH classification	Blood FSH	FSH classification	Biological classification
2766	17.5	-0.606533	Pre	2078.45	Pre	13.7628	Pre	Pre
3150	21	-2.81237	Pre	2604.43	Pre	7.44315	Pre	Pre
2826	21.8			38.9436	Pre	4.24029	Pre	Pre
3249	23.3	-2.85422	Pre	2103.86	Pre	7.63391	Pre	Pre
3226	23.6	-2.33737	Pre	1113.34	Pre	2.28965	Pre	Pre
2485	28.5	-2.90674	Pre	1631.8	Pre	6.41224	Pre	Pre
3152	28.6	-0.808755	Pre	316.089	Pre	3.01608	Pre	Pre
3255	29.2	-2.70702	Pre	347.863	Pre	3.50164	Pre	Pre
3149	29.9	-0.908373	Pre	974.655	Pre	2.66571	Pre	Pre
3079	38.5	-3.45094	Pre	677.071	Pre	9.44347	Pre	Pre
1517	44.8	-1.59941	Pre	62.8953	Pre	7.25338	Pre	Pre
2273	45.4			47.7502	Pre	13.2252	Pre	Pre
2480	46	0.456577	Post	4.34497	Post	13.1717	Pre	UNKNOWN
2336	46.5	-0.921762	Pre	13.4645	Pre	23.9839	Pre	Pre
2370	46.5	0.641856	Post	5.51796	Post	11.0174	Pre	UNKNOWN
2683	46.6	-0.838608	Pre	25.6616	Pre	9.39354	Pre	Pre
2678	47.3	-0.592264	Pre	6.70783	Post	5.32548	Pre	UNKNOWN
2960	48.3	-1.08029	Pre	26.3165	Pre	11.6397	Pre	Pre
2453	48.6	0.713895	Post	76.1765	Pre	18.0413	Pre	Pre
2789	49.1	0.221029	Post	51.8529	Pre	12.8516	Pre	Pre
1402	49.6			2.06815	Post	18.6138	Pre	UNKNOWN
3000	49.8	-2.86566	Pre	5.51796	Post	8.01839	Pre	UNKNOWN
1468	50	-0.536423	Pre	12.8385	Pre	21.5299	Pre	Pre
3094	51	1.20036	Post	0	Post	59.6531	Post	Post
3180	51.6			5.51796	Post	67.2657	Post	Post
2547	52.3	1.47808	Post	12.2146	Pre	70.9517	Post	UNKNOWN
2676	52.3	1.59047	Post	0	Post	83.7283	Post	Post
2839	53.3	0.686005	Post	8.5187	Post	21.1165	Pre	UNKNOWN
2656	53.6	1.36365	Post	0.468566	Post	33.5202	Post	Post
1156	53.9	1.98302	Post	9.12835	Post	55.9551	Post	Post
1539	54.6	0.206805	Post	7.30823	Post	71.4816	Post	Post
3073	55.8			7.30823	Post	49.3407	Post	Post
2377	56.6	0.683631	Post	14.0925	Pre	21.6483	Pre	Pre
2342	56.8	2.5558	Post	0.98441	Post	45.4428	Post	Post
2927	58.1	2.21033	Post	12.2146	Pre	30.3753	Post	UNKNOWN
2630	58.9	2.29755	Post	3.76597	Post	122.892	Post	Post
2855	62.7	2.93385	Post	0	Post	107.683	Post	Post
2296	63.1	2.96856	Post	17.2588	Pre	162.327	Post	UNKNOWN
2970	63.3	-0.400442	Post	4.92914	Post	6.97064	Pre	UNKNOWN
2689	65	1.72522	Post	0	Post	87.9296	Post	Post
2936	66.1	1.06016	Post	0	Post	58.5859	Post	Post
2964	67.1	1.25034	Post	0.468566	Post	52.3777	Post	Post
