## Supplementary Table 2 for "Postmortem tissue biomarkers of menopausal transition"

### Sheet: Sheet1
Brain ID	Age	Hypothalamus Component Score	Hypothalamus Classification (cutoff = -0.5)	Pituitary Component Score	Pituitary Classification (cutoff = 0)	Blood Component Score	Blood Classification (cutoff = 0)	Blood Steroids Component Score	Blood Steroids Classification (cutoff = -0.2)	7-marker Component Score	7-marker Classification (cutoff = -0.5)
2766	17.5	-0.783638	Post	-0.104222	Pre	-1.10241	Pre	0.059737	Pre	-0.606533	Pre
3150	21	0.730089	Pre	-0.635451	Pre	-1.83633	Pre	0.543344	Pre	-2.81237	Pre
2826	21.8	1.97126	Pre	-1.68668	Pre
3249	23.3	1.7887	Pre	-1.67579	Pre	-1.48126	Pre	0.389571	Pre	-2.85422	Pre
3226	23.6	0.116237	Pre	-1.49812	Pre	-2.91893	Pre	2.56375	Pre	-2.33737	Pre
2485	28.5	0.170557	Pre	-1.44374	Pre	-2.7308	Pre	2.02142	Pre	-2.90674	Pre
3152	28.6	-0.236366	Pre	-1.60139	Pre	-0.192981	Pre	-0.134192	Pre	-0.808755	Pre
3255	29.2	1.04678	Pre	-1.70112	Pre	-1.89128	Pre	1.71915	Pre	-2.70702	Pre
3149	29.9	-0.159093	Pre	-1.04457	Pre	-0.131774	Pre	-0.544657	Post	-0.908373	Pre
3079	38.5	0.128188	Pre	-0.332918	Pre	-6.63278	Pre	7.00121	Pre	-3.45094	Pre
1517	44.8	-0.441503	Pre	-1.77988	Pre	-0.771778	Pre	0.68586	Pre	-1.59941	Pre
2273	45.4			-0.767081	Pre	0.87933	Post	-1.086	Post
2480	46	-0.65175	Post	-0.41312	Pre	0.681759	Post	-0.846703	Post	0.456577	Post
2336	46.5	-0.778356	Post	-1.1068	Pre	-0.271925	Pre	0.275178	Pre	-0.921762	Pre
2370	46.5	-0.892934	Post	-0.276035	Pre	0.854806	Post	-1.05995	Post	0.641856	Post
2683	46.6	0.456169	Pre	-1.54779	Pre	-0.765692	Pre	0.709923	Pre	-0.838608	Pre
2678	47.3	-0.452196	Pre	-1.92136	Pre	0.446306	Post	-0.658336	Post	-0.592264	Pre
2960	48.3	0.000245398	Pre	0.513779	Post	-0.9596	Pre	1.01412	Pre	-1.08029	Pre
2453	48.6	-0.859199	Post	0.251442	Post	0.87985	Post	-1.05101	Post	0.713895	Post
2789	49.1	-0.565166	Post	0.455311	Post	0.560167	Post	-0.72552	Post	0.221029	Post
1402	49.6	1.61365	Pre	0.323342	Post
3000	49.8	7.27746	Pre	-1.78604	Pre	-1.83501	Pre	2.12162	Pre	-2.86566	Pre
1468	50	2.24757	Pre	0.377915	Post	-1.99874	Pre	2.35726	Pre	-0.536423	Pre
3094	51	-0.241935	Pre	0.425086	Post	0.736201	Post	-0.423724	Post	1.20036	Post
3180	51.6			0.507761	Post	0.952444	Post	-0.589236	Post
2547	52.3	-0.866331	Post	1.32573	Post	0.978668	Post	-0.594177	Post	1.47808	Post
2676	52.3	-0.935782	Post	0.84528	Post	1.39106	Post	-0.907187	Post	1.59047	Post
2839	53.3	-0.614842	Post	0.0877721	Post	0.652974	Post	-0.72894	Post	0.686005	Post
2656	53.6	-0.795091	Post	1.31977	Post	1.1124	Post	-1.10989	Post	1.36365	Post
1156	53.9	-0.899314	Post	1.84047	Post	1.164	Post	-0.941564	Post	1.98302	Post
1539	54.6	-0.73516	Post	-1.85986	Pre	1.3075	Post	-0.940369	Post	0.206805	Post
3073	55.8			0.694708	Post	1.18739	Post	-1.03796	Post
2377	56.6	0.327884	Pre	0.642913	Post	0.244463	Post	-0.24835	Post	0.683631	Post
2342	56.8	-0.967483	Post	3.50362	Post	1.07354	Post	-0.944119	Post	2.5558	Post
2927	58.1	-0.967483	Post	3.46139	Post	0.949493	Post	-0.967632	Post	2.21033	Post
2630	58.9	-0.960339	Post	1.59139	Post	1.68262	Post	-0.831658	Post	2.29755	Post
2855	62.7	-0.965487	Post	2.83457	Post	1.68025	Post	-0.982892	Post	2.93385	Post
2296	63.1	-1.01929	Post	1.98676	Post	2.05032	Post	-0.839646	Post	2.96856	Post
2970	63.3	-0.927404	Post	-1.63372	Pre	0.658411	Post	-0.881877	Post	-0.400442	Post
2689	65	0.451815	Pre	0.903426	Post	1.35434	Post	-0.823534	Post	1.72522	Post
2936	66.1	-0.71617	Post	0.042654	Post	1.07034	Post	-0.802131	Post	1.06016	Post
2964	67.1	-0.894298	Post	0.880582	Post	0.972673	Post	-0.760885	Post	1.25034	Post
