## Supplementary Table 3 for "Postmortem tissue biomarkers of menopausal transition"

### Sheet: Sheet1
	AMH (pg/mL)	Aldosterone (pg/mL)	Androstenedione (pg/mL)	Corticosterone (pg/mL)	Cortisol (pg/mL)	Cortisone (pg/mL)	11-DOC (pg/mL)	DHEA (pg/mL)	DHT (pg/mL)	DOC (pg/mL)	Estradiol (pg/mL)	Estrone (pg/mL)	17OH (pg/mL)	Progesterone (pg/mL)	Testosterone (pg/mL)
3149
Plasma	2748.85	126.944	1374.62	8857.67	207596	16129.9	807.661	13658.7	BQL<85.74	63.4392	568.609	86.6804	518.572	303.772	787.037
Blood	1187.8	70.3166	610.134	2925.71	74805.5	6439.26	253.938	9666.42	BQL<60.00	19.746	313.474	47.8435	186.509	87.3415	309.773
3226
Plasma	3058.96	291.728	993.81	5158.52	124191	18812.9	501.516	13310.6	490	54.769	3274.32	492.758	350.786	202.674	1208.09
Blood	1346.36	176.971	579.984	2545.65	62071	9978.5	248.056	9312.06	295.086	28.7951	1805.15	324.912	164.987	83.7271	687.78
3255
Plasma	933.191	89.5931	1012.28	19388.5	84105.8	8389.49	1092.85	19368.7	BQL<240.00	216.638	873.952	147.818	1407.83	4685.38	1070.34
Blood	347.863	85.2991	885.191	5892.97	38267.2	6176.58	597.805	11560	BQL<60.00	119.693	741.311	245.425	631.698	1797.9	479.806
Blood/Plasma ratio	0.415004	0.704207	0.633968	0.37591	0.438377	0.555282	0.452014	0.66805	N/A	0.463172	0.650279	0.957215	0.426232	0.361454	0.470394
														Total ratio mean	0.540826
														Total ratio SEM	0.0441546
